# No Ramp Needed: Spandrels, Statistics, and a Slippery Slope

**DOI:** 10.1101/2022.06.27.497802

**Authors:** Richard Sejour, Janet Leatherwood, Alisa Yurovsky, Bruce Futcher

## Abstract

Previously, Tuller et al. found that the first 30 to 50 codons of the genes of yeast and other eukaryotes are slightly enriched for rare codons, so are presumably translated somewhat slowly. They argued, based on informatics, that this initial slow translation “ramp” was adaptive; and increased efficiency of translation by queuing ribosomes to prevent collisions. Today, the translational speeds of different codons are known, and indeed rare codons are translated slowly. We re-examined the slow translation ramp. We confirm the finding that 5’ regions are enriched for rare codons. However, we also find that the 5’ ends of yeast genes are poorly conserved in evolution, suggesting that they are unstable and turn over relatively rapidly. When a new 5’ end forms *de novo*, it is likely to include codons that would otherwise be rare. Because evolution has had a relatively short time to select against these codons, 5’ ends are typically slightly enriched for rare, slow codons. Opposite to the expectation of Tuller et al., we show by direct experiment that genes with slowly translated codons at the 5’ end are expressed relatively poorly, and substituting faster codons improves expression. Further informatic studies suggest that for natural genes, slow 5’ ends are correlated with poor gene expression, opposite to the expectation of Tuller et al. Thus we conclude that slow 5’ translation is a “spandrel”; it is a non-adaptive consequence of something else, in this case the turnover of 5’ ends in evolution, and it does not improve translation.

**Highlight:** The 5’ ends of yeast genes are unstable over evolutionary time, enriching for rare codons, slowing translation; slow initial translation does not enhance expression.
