## Supplemental Table 1 RRT Values for "No Ramp Needed: Spandrels, Statistics, and a Slippery Slope"

### Sheet: Sheet1
Codon	RRT (Ribosome Residence Time)
AAA	0.113379
AAC	0.080496
AAG	0.08339
AAT	0.07668
ACA	0.125373
ACC	0.073503
ACG	0.130888
ACT	0.067083
AGA	0.11347
AGC	0.111125
AGG	0.162889
AGT	0.097878
ATA	0.152526
ATC	0.074846
ATG	0.078151
ATT	0.067033
CAA	0.086748
CAC	0.105735
CAG	0.1143
CAT	0.083615
CCA	0.130246
CCC	0.167095
CCG	0.227965
CCT	0.112565
CGA	0.198778
CGC	0.17325
CGG	0.180491
CGT	0.099486
CTA	0.103979
CTC	0.133993
CTG	0.131009
CTT	0.093832
GAA	0.114649
GAC	0.099869
GAG	0.126647
GAT	0.086695
GCA	0.134964
GCC	0.093609
GCG	0.147543
GCT	0.076613
GGA	0.162638
GGC	0.143043
GGG	0.174375
GGT	0.101585
GTA	0.107105
GTC	0.075517
GTG	0.118914
GTT	0.062467
TAA	0
TAC	0.117816
TAG	0
TAT	0.096747
TCA	0.115831
TCC	0.095021
TCG	0.132189
TCT	0.07458
TGA	0
TGC	0.13413
TGG	0.16504
TGT	0.086773
TTA	0.097749
TTC	0.079172
TTG	0.080708
TTT	0.071297
